# The fate of secretory cells during intestinal homeostasis, regeneration, and tumor formation is regulated by Tcf4

**DOI:** 10.1101/2024.07.11.603019

**Authors:** Lucie Janeckova, Monika Stastna, Dusan Hrckulak, Linda Berkova, Jan Kubovciak, Jakub Onhajzer, Vitezslav Kriz, Stela Dostalikova, Tereza Mullerova, Katerina Vecerkova, Marketa Tenglerova, Stepan Coufal, Klara Kostovcikova, Richard S Blumberg, Dominik Filipp, Konrad Basler, Tomas Valenta, Michal Kolar, Vladimir Korinek

**Author notes:** Corresponding Authors: *Vladimir Korinek and Lucie Janeckova Laboratory of Cell and Developmental Biology Institute of Molecular Genetics, Czech Academy of Sciences Videnska 1083 Prague 4, 142 20, Czech Republic Email:**, Email:.

## Abstract

The single-layer epithelium of the gastrointestinal tract is a dynamically renewing tissue that ensures nutrient absorption, secretory and barrier functions and is involved in immune responses. The basis for this homeostatic renewal is the Wnt signaling pathway. Blocking this pathway can lead to epithelial damage, while its abnormal activation can result in the development of intestinal tumors.

In this study, we investigated the dynamics of intestinal epithelial cells and tumorigenesis using a conditional mouse model. Using single-cell and bulk RNA sequencing and histological analysis, we elucidated the cellular responses following the loss of specific cell types. We focused on the fate of cells in the lower parts of the intestinal crypts and the development of colon adenomas. By partially inactivating the transcription factor Tcf4, a key effector of the Wnt signaling pathway, we analyzed the regeneration of isolated hyperproliferative foci (crypts). Our results suggest that the damaged epithelium is not restored by a specific regeneration program associated with oncofetal gene production, but rather by a standard homeostatic renewal pathway. Moreover, disruption of Tcf4 in secretory progenitors resulted in a significant shift in the cell lineage from Paneth cells to goblet cells, characterized by morphological changes and loss of Paneth cell-specific genes. We also found that hyperactivation of the Wnt signaling pathway in colonic adenomas correlated with the upregulation of genes typical of Paneth cells in the intestine, followed by the emergence of secretory tumor cells producing the Wnt3 ligand. The absence of Tcf4 led to a phenotypic shift of the tumor cells towards goblet cells.

Our study presents a new model of epithelial regeneration based on the genetically driven partial elimination of intestinal crypts. We highlight the critical role of Tcf4 in the control of cell lineage decisions in the intestinal epithelium and colon tumors.

**GRAPHICAL ABSTRACT:** 
