## Supplementary Tables S1-S7 for "The fate of secretory cells during intestinal homeostasis, regeneration, and tumor formation is regulated by Tcf4": Supplementary Table S1.xlsx

### Sheet: Sheet1
Supplementary Table S1
List of primers used for PCR and qRT-PCR analysis.
Method	Gene symbol	Organism	Forward primer sequence (5´ to 3´)	Reverse primer sequence (5´ to 3´)
RT-qPCR	Alpi	Mouse	GCTGACCACTCCCATGTCTT	TCTGAGCTTCGGTGACATTG
RT-qPCR	Axin2	Mouse	TAGGCGGAATGAAGATGGAC	CTGGTCACCCAACAAGGAGT
RT-qPCR	β-actin	Mouse	GATCTGGCACCACACCTTCT	GGGGTGTTGAAGGTCTCAAA
RT-qPCR	CD24	Mouse	TTCCCCAAATCCAAGTAACG	CACATTGGACTTGTGGTTGC
RT-qPCR	Clca1	Mouse	CTGTCTTCCTCTTGATCCTCCA	CGTGGTCTATGGCGATGACG
RT-qPCR	Defa3	Mouse	ATCTGGTATGCTATTGTAGAAA	GTGGCCTCAGTACTCATGT
RT-qPCR	Defa5	Mouse	TCAAAAAAGCTGATATGCTATTG	AGCTGCAGCAGAATACGAAAG
RT-qPCR	Defa20	Mouse	GAGAGATCTGATATGCTATTG	AGAACAAAAGTCGTCCTGAG
RT-qPCR	Defa21	Mouse	GAGAGATCTGATCTGCCTTTG	CCTCTATTGCAGCGACGA
RT-qPCR	Defa22	Mouse	AGCAGCCAGGGGAAGAG	CCTCTATTGCAGCGACGT
RT-qPCR	Defa23	Mouse	TCTGGTATGCTATTGTAGAAC	GACAGCAGAGCGTGTATA
RT-qPCR	Defa24	Mouse	GATCTGGTATGCTATTGTAGAG	GACAGCAGAGCATGTACAA
RT-qPCR	Defa26	Mouse	ATTGTAGAAAAAGAGGCTGTAC	AGCAGAGTGTGTACATTAAATG
RT-qPCR	Fabp1	Mouse	CCAGAAAGGGAAGGACATCA	CGACTGCCTTGACTTTTTCC
RT-qPCR	Lef1	Mouse	TCACTGTCAGGCGACACTTC	ATGAGGTCTTTTGGGCTCCT
RT-qPCR	Lgr5	Mouse	CCTGTCCAGGCTTTCAGAAG	CTGTGGAGTCCATCAAAGCA
RT-qPCR	Lyz1	Mouse	CCTGACTCTGGGACTCCTCCTGCT	CTAAACACACCCAGTCGGCCAGGC
RT-qPCR	Muc2	Mouse	GGCCTCACCACCAAGCGTCC	CGAAGGCGTGGCACTGGGAG
RT-qPCR	Nkd1	Mouse	AGGACGACTTCCCCCTAGAA	TGCAGCAAGCTGGTAATGTC
RT-qPCR	Olfm4	Mouse	TGGGCAGAAGGTGGGACTGTGT	TGTCAGCGGGAAAGGCGGTA
RT-qPCR	Sis	Mouse	TTCAAGAAATCACAACATTCAATTTACCTAG	CTAAAACTTTCTTTGACATTTGAGCAA
RT-qPCR	Tcf7	Mouse	GCCAGAAGCAAGGAGTTCAC	TACACCAGATCCCAGCATCA
RT-qPCR	Tcf7l1	Mouse	CGGGACAACTATGGGAAGAA	TTGCTCTTAGAGGCCAGAGC
RT-qPCR	Tcf7l2	Mouse	CGTAGACCCCAAAACAGGAAT	TCCTGTCGTGATTGGGTACA
PCR	Tcfl7l2 del(ex5)	Mouse	TGTTTTTATTTTCTTTGTTTTCTGCTT	AGCTCAGACCATAACTTCGTATAATGT
PCR	Tcfl7l2 flox	Mouse	GAAGGAGTCCGGACATTTGA	AGGCTGCCTGCCATACTAGA
RT-qPCR	tdTomato	Discosoma	CACCATCGTGGAACAGTACG	TCTTTGATGACGGCCATGT
RT-qPCR	Tff3	Mouse	TGCTGCCATGGAGACCAGAGC	TGCCGGCACCATACATTGGC
RT-qPCR	Tnfrsf19	Mouse	GCTCAGGATGCTCAAAGGAC	CCAGACACCAAGACTGCTCA
RT-qPCR	Ubb	Mouse	ATGTGAAGGCCAAGATCCAG	TAATAGCCACCCCTCAGACG
