## Supplementary Tables S1-S7 for "The fate of secretory cells during intestinal homeostasis, regeneration, and tumor formation is regulated by Tcf4": Supplementary Table S2.xlsx

### Sheet: Legend
Supplementary Table S2
Differentially expressed genes (DEGs) between Mki67-RFP-positive cells from Tcf7l2 knock-out and Tcf7l2 wild-type small intestinal crypts.
Genes with an adjusted p-value < 0.05 and |log2 FC | ≥ 1 were considered significant.
False discovery rate (FDR) correction based on the total number of genes in the dataset was used to adjust the p-value.

### Sheet: Sheet1
ENSEMBL	SYMBOL	DESCRIPTION	logFC	p-value	p-value adjusted
ENSMUSG00000032997	Chpf	chondroitin polymerizing factor	1.63	6.07e-06	0.00252
ENSMUSG00000043439	Epop	elongin BC and polycomb repressive complex 2 associated protein	1.52	4.42e-05	0.0097
ENSMUSG00000032035	Ets1	E26 avian leukemia oncogene 1, 5' domain	1.45	3.9e-05	0.00911
ENSMUSG00000052353	Cemip	cell migration inducing protein, hyaluronan binding	1.37	8.53e-05	0.0134
ENSMUSG00000049971	Glt1d1	glycosyltransferase 1 domain containing 1	1.29	9.31e-05	0.014
ENSMUSG00000084349	Rpl3-ps1	ribosomal protein L3, pseudogene 1	1.28	4.84e-05	0.00989
ENSMUSG00000042215	Bag2	BCL2-associated athanogene 2	1.19	0.000126	0.0163
ENSMUSG00000038517	Tbkbp1	TBK1 binding protein 1	1.17	0.000151	0.0188
ENSMUSG00000025986	Slc39a10	solute carrier family 39 (zinc transporter), member 10	1.16	4.61e-05	0.00989
ENSMUSG00000035896	Rnase1	ribonuclease, RNase A family, 1 (pancreatic)	1.15	5.61e-05	0.0108
ENSMUSG00000097039	Pvt1	Pvt1 oncogene	1.14	0.000147	0.0185
ENSMUSG00000107951	Gm6210	predicted gene 6210	1.13	2.55e-05	0.00695
ENSMUSG00000037579	Kcnh3	potassium voltage-gated channel, subfamily H (eag-related), member 3	1.07	0.000259	0.0259
ENSMUSG00000038578	Susd1	sushi domain containing 1	1.05	0.000202	0.0223
ENSMUSG00000017211	Gsdma2	gasdermin A2	1.02	0.000342	0.0304
ENSMUSG00000099428	Gm28155	predicted gene 28155	-1	0.000363	0.0306
ENSMUSG00000089809	Rasgef1b	RasGEF domain family, member 1B	-1.02	2.16e-06	0.00128
ENSMUSG00000103937	Gm37186	predicted gene, 37186	-1.02	1.47e-05	0.00443
ENSMUSG00000087389	Gm15592	predicted gene 15592	-1.02	8.65e-05	0.0135
ENSMUSG00000096751	Gm28373	predicted gene 28373	-1.02	9.59e-05	0.014
ENSMUSG00000090062	Galnt6os	polypeptide N-acetylgalactosaminyltransferase 6, opposite strand	-1.02	0.000228	0.0233
ENSMUSG00000098041	Gm26981	predicted gene, 26981	-1.06	3.49e-05	0.00852
ENSMUSG00000050350	Gpr18	G protein-coupled receptor 18	-1.07	0.000107	0.0152
ENSMUSG00000109784	Gm45493	predicted gene 45493	-1.07	0.000116	0.0159
ENSMUSG00000105456	Gm43745	predicted gene 43745	-1.08	2.65e-05	0.00707
ENSMUSG00000103780	Gm37524	predicted gene, 37524	-1.11	6.15e-05	0.0113
ENSMUSG00000082148	Gm12266	predicted gene 12266	-1.13	0.000209	0.0225
ENSMUSG00000098439	Hm629797	cDNA sequence HM629797	-1.14	0.000204	0.0223
ENSMUSG00000090214	Gm15657	predicted gene 15657	-1.16	2.32e-06	0.00128
ENSMUSG00000026628	Atf3	activating transcription factor 3	-1.17	3.5e-06	0.00174
ENSMUSG00000090608	Gm17200	predicted gene 17200	-1.18	0.000178	0.0211
ENSMUSG00000102719	Gm37760	predicted gene, 37760	-1.19	1.37e-07	0.000169
ENSMUSG00000040260	Daam2	dishevelled associated activator of morphogenesis 2	-1.19	7.12e-06	0.00263
ENSMUSG00000108291	Gm44292	predicted gene, 44292	-1.19	6.63e-05	0.0115
ENSMUSG00000090171	Ugt1a2	UDP glucuronosyltransferase 1 family, polypeptide A2	-1.19	0.000177	0.0211
ENSMUSG00000108024	Gm43912	predicted gene, 43912	-1.21	0.000139	0.0177
ENSMUSG00000084911	Gm16185	predicted gene 16185	-1.22	2.71e-06	0.00139
ENSMUSG00000097766	5730420D15Rik	RIKEN cDNA 5730420D15 gene	-1.23	0.000116	0.0159
ENSMUSG00000113984	Gm48890	predicted gene, 48890	-1.26	7.68e-05	0.0127
ENSMUSG00000108169	Gm43958	predicted gene, 43958	-1.27	5.51e-05	0.0108
ENSMUSG00000078853	Igtp	interferon gamma induced GTPase	-1.3	6.3e-05	0.0113
ENSMUSG00000103747	Gm38236	predicted gene, 38236	-1.32	1.02e-06	0.000722
ENSMUSG00000085088	4931413K12Rik	RIKEN cDNA 4931413K12 gene	-1.34	1.83e-07	0.000182
ENSMUSG00000110735	Gm47173	predicted gene, 47173	-1.35	9.43e-05	0.014
ENSMUSG00000028195	Ccn1	cellular communication network factor 1	-1.36	2.2e-15	3.28e-11
ENSMUSG00000024486	Hbegf	heparin-binding EGF-like growth factor	-1.38	1.56e-09	3.32e-06
ENSMUSG00000084792	1700056N10Rik	RIKEN cDNA 1700056N10 gene	-1.42	1.48e-05	0.00443
ENSMUSG00000074443	Defa22	defensin, alpha, 22	-1.42	6.35e-05	0.0113
ENSMUSG00000108521	Gm44639	predicted gene 44639	-1.45	4.68e-06	0.0021
ENSMUSG00000003545	Fosb	FBJ osteosarcoma oncogene B	-1.48	1.47e-07	0.000169
ENSMUSG00000084399	Gm15666	predicted gene 15666	-1.48	1.89e-06	0.00118
ENSMUSG00000037868	Egr2	early growth response 2	-1.48	7.21e-06	0.00263
ENSMUSG00000106205	C230096K16Rik	RIKEN cDNA C230096K16 gene	-1.5	8.04e-10	2.4e-06
ENSMUSG00000102964	9430034N14Rik	RIKEN cDNA 9430034N14 gene	-1.52	8.93e-07	0.000701
ENSMUSG00000027513	Pck1	phosphoenolpyruvate carboxykinase 1, cytosolic	-1.53	1.62e-06	0.00105
ENSMUSG00000118369	Gm30541	predicted gene, 30541	-1.55	3.54e-05	0.00852
ENSMUSG00000085363	Gm15478	predicted gene 15478	-1.57	3.07e-05	0.00791
ENSMUSG00000086064	4930439A04Rik	RIKEN cDNA 4930439A04 gene	-1.58	3.4e-05	0.00846
ENSMUSG00000107155	Gm43793	predicted gene 43793	-1.6	1.9e-05	0.00545
ENSMUSG00000074437	Defa29	defensin, alpha, 29	-1.66	8.75e-08	0.000131
ENSMUSG00000106062	Gm43820	predicted gene 43820	-1.66	2.22e-05	0.00626
ENSMUSG00000097903	Gm26679	predicted gene, 26679	-1.7	2.3e-06	0.00128
ENSMUSG00000105762	Gm43605	predicted gene 43605	-1.74	4.51e-06	0.0021
ENSMUSG00000039013	Siglecf	sialic acid binding Ig-like lectin F	-1.81	8.56e-06	0.00304
ENSMUSG00000114169	Gm47075	predicted gene, 47075	-1.83	9.85e-06	0.00334
ENSMUSG00000116665	E130310I04Rik	RIKEN cDNA E130310I04 gene	-1.88	1.82e-07	0.000182
ENSMUSG00000113557	Gm47657	predicted gene, 47657	-1.9	6.24e-06	0.00252
ENSMUSG00000074447	Defa21	defensin, alpha, 21	-1.97	4.79e-06	0.0021
ENSMUSG00000036295	Lrrn3	leucine rich repeat protein 3, neuronal	-2.01	3.72e-07	0.000309
ENSMUSG00000111340	Gm47171	predicted gene, 47171	-2.02	1.29e-07	0.000169
ENSMUSG00000103732	Gm38315	predicted gene, 38315	-2.13	2.36e-10	8.8e-07
ENSMUSG00000108476	Gm44974	predicted gene 44974	-2.19	1.02e-09	2.54e-06
ENSMUSG00000087150	BC064078	cDNA sequence BC064078	-2.2	7.6e-09	1.42e-05
ENSMUSG00000063206	Defa34	defensin, alpha, 34	-2.28	1.4e-13	1.04e-09
ENSMUSG00000061845	Defa35	defensin, alpha, 35	-2.49	6.66e-13	3.32e-09
