## Supplementary Tables S1-S7 for "The fate of secretory cells during intestinal homeostasis, regeneration, and tumor formation is regulated by Tcf4": Supplementary Table S7.xlsx

### Sheet: Legend
Supplementary Table S7
Differentially expressed genes (DEGs) between tdTomato-positive Tcf7l2 knock-out and Tcf7l2 wild-type cells obtained from the colon tumor of Apc-min mice.
Genes with an adjusted p-value < 0.05 and |log2 FC | ≥ 0.5 were considered significant.
False discovery rate (FDR) correction based on the total number of genes in the dataset was used to adjust the p-value.
Genes characteristic of secretory precursors (pink color) and (blue color) are indicated.

### Sheet: DEGs
ENSEMBL	SYMBOL	DESCRIPTION	logFC	p-value	p-value adjusted	signicifance
ENSMUSG00000091383	H2af-ps2	H2A histone family, pseudogene 2	8.97	6.95e-19	5.85e-15	****
ENSMUSG00000115232	Gm49378	predicted gene, 49378	7.27	4.72e-09	1.14e-05	****
ENSMUSG00000046840	Hnf4aos	hepatic nuclear factor 4 alpha, opposite strand	6.99	2.58e-07	0.000228	***
ENSMUSG00000102980	Gm38321	predicted gene, 38321	5.49	1.07e-05	0.00419	**
ENSMUSG00000045678	Olfr1489	olfactory receptor 1489	5.41	1.23e-06	0.000893	***
ENSMUSG00000043753	Dmrta1	doublesex and mab-3 related transcription factor like family A1	5.26	4.41e-08	6.75e-05	****
ENSMUSG00000027188	Pamr1	peptidase domain containing associated with muscle regeneration 1	5.03	8.27e-08	9.94e-05	****
ENSMUSG00000024084	Qpct	glutaminyl-peptide cyclotransferase (glutaminyl cyclase)	4.87	2.66e-05	0.00914	**
ENSMUSG00000028255	Clca1	chloride channel accessory 1	4.65	1.29e-10	3.61e-07	****
ENSMUSG00000075402	Krt76	keratin 76	4.44	3.87e-05	0.0121	*
ENSMUSG00000075517	Cyp2d37-ps	cytochrome P450, family 2, subfamily d, polypeptide 37, pseudogene	4.41	1.72e-05	0.00628	**
ENSMUSG00000039629	Strip2	striatin interacting protein 2	4.35	3.51e-05	0.0113	*
ENSMUSG00000102571	Gm37967	predicted gene, 37967	4.19	7.28e-06	0.0036	**
ENSMUSG00000047730	Fcgbp	Fc fragment of IgG binding protein	3.96	5.15e-59	8.66e-55	****
ENSMUSG00000036422	Pcdh8	protocadherin 8	3.59	8.36e-06	0.00371	**
ENSMUSG00000030364	Clec2h	C-type lectin domain family 2, member h	3.55	1.79e-08	3.01e-05	****
ENSMUSG00000105442	Gm42614	predicted gene 42614	3.48	6.51e-05	0.0177	*
ENSMUSG00000031891	Hsd11b2	hydroxysteroid 11-beta dehydrogenase 2	3.27	6.74e-15	3.78e-11	****
ENSMUSG00000017002	Slpi	secretory leukocyte peptidase inhibitor	3.03	1.66e-06	0.00107	**
ENSMUSG00000094559	Cyp2d34	cytochrome P450, family 2, subfamily d, polypeptide 34	3.01	8.73e-06	0.00377	**
ENSMUSG00000103422	Gm37536	predicted gene, 37536	2.99	0.000163	0.0311	*
ENSMUSG00000071392	Ect2l	epithelial cell transforming sequence 2 oncogene-like	2.89	0.000187	0.0342	*
ENSMUSG00000078995	Zfp456	zinc finger protein 456	2.64	0.000266	0.0389	*
ENSMUSG00000108912	E230020D15Rik	RIKEN cDNA E230020D15 gene	2.61	2.06e-05	0.00739	**
ENSMUSG00000085042	Abhd11os	abhydrolase domain containing 11, opposite strand	2.42	0.000222	0.0361	*
ENSMUSG00000037106	Fer1l6	fer-1-like 6 (C. elegans)	2.36	1.29e-06	0.000893	***
ENSMUSG00000023153	Tmem52	transmembrane protein 52	2.33	0.000302	0.0414	*
ENSMUSG00000100975	Gm28875	predicted gene 28875	2.31	8.38e-06	0.00371	**
ENSMUSG00000027401	Tgm3	transglutaminase 3, E polypeptide	2.24	0.000101	0.023	*
ENSMUSG00000107058	Gm42545	predicted gene 42545	2.24	0.000205	0.036	*
ENSMUSG00000090254	Gm1965	predicted gene 1965	2.23	3.24e-05	0.0107	*
ENSMUSG00000085235	Gm12576	predicted gene 12576	2.22	0.000348	0.0458	*
ENSMUSG00000073728	Tmem51os1	Tmem51 opposite strand 1	2.09	0.000236	0.0371	*
ENSMUSG00000013523	Bcas1	breast carcinoma amplified sequence 1	2.08	1.39e-07	0.000154	***
ENSMUSG00000102243	Gm37718	predicted gene, 37718	2.08	0.000447	0.0526	NS
ENSMUSG00000101337	Dnah7c	dynein, axonemal, heavy chain 7C	2.07	0.000397	0.0486	*
ENSMUSG00000054976	Nyap2	neuronal tyrosine-phophorylated phosphoinositide 3-kinase adaptor 2	2.03	1.5e-05	0.00561	**
ENSMUSG00000049350	Zg16	zymogen granule protein 16	1.99	0.00032	0.0434	*
ENSMUSG00000023333	Gcm1	glial cells missing homolog 1	1.99	0.00052	0.0584	NS
ENSMUSG00000031981	Capn9	calpain 9	1.95	0.000115	0.0246	*
ENSMUSG00000092111	Vmn2r113	vomeronasal 2, receptor 113	1.92	0.000526	0.0586	NS
ENSMUSG00000013643	Lypd8	LY6/PLAUR domain containing 8	1.91	2.22e-13	9.33e-10	****
ENSMUSG00000094439	Gm21969	predicted gene 21969	1.89	0.000574	0.0616	NS
ENSMUSG00000114576	Naip3-ps1	NLR family, apoptosis inhibitory protein 3, pseudogene 1	1.87	0.000504	0.0575	NS
ENSMUSG00000081648	Gm13423	predicted gene 13423	1.83	0.000565	0.0614	NS
ENSMUSG00000046804	Phgr1	proline/histidine/glycine-rich 1	1.81	1.1e-06	0.000845	***
ENSMUSG00000041205	Map6d1	MAP6 domain containing 1	1.81	0.000556	0.0608	NS
ENSMUSG00002074846	Vault	Vault RNA	1.77	2.3e-06	0.00144	**
ENSMUSG00000021268	Meg3	maternally expressed 3	1.77	0.000174	0.0326	*
ENSMUSG00000110366	Gm45885	predicted gene 45885	1.76	0.000197	0.035	*
ENSMUSG00000004952	Rasa4	RAS p21 protein activator 4	1.73	9.03e-05	0.022	*
ENSMUSG00000075296	Aldh3b2	aldehyde dehydrogenase 3 family, member B2	1.69	5.72e-06	0.00301	**
ENSMUSG00000082855	Gm14537	predicted gene 14537	1.66	0.000664	0.0671	NS
ENSMUSG00000027168	Pax6	paired box 6	1.62	0.000631	0.066	NS
ENSMUSG00000021411	Pxdc1	PX domain containing 1	1.61	0.000149	0.0295	*
ENSMUSG00000074445	Sprr2a3	small proline-rich protein 2A3	1.6	1.26e-05	0.00481	**
ENSMUSG00000119748	5S_rRNA	5S ribosomal RNA	1.53	9.34e-06	0.00383	**
ENSMUSG00000119299	5S_rRNA	5S ribosomal RNA	1.53	1.07e-05	0.00419	**
ENSMUSG00000023092	Fhl1	four and a half LIM domains 1	1.45	0.000853	0.0776	NS
ENSMUSG00000041359	Tcl1	T cell lymphoma breakpoint 1	1.43	0.000773	0.0723	NS
ENSMUSG00000020932	Gfap	glial fibrillary acidic protein	1.37	0.00103	0.0859	NS
ENSMUSG00000118086	Gm52981	predicted gene, 52981	1.3	0.000985	0.085	NS
ENSMUSG00000032226	Gcnt3	glucosaminyl (N-acetyl) transferase 3, mucin type	1.27	6.1e-05	0.0174	*
ENSMUSG00002075745	5S_rRNA	5S ribosomal RNA	1.25	3.31e-06	0.00192	**
ENSMUSG00000068893	Sprr2a2	small proline-rich protein 2A2	1.25	7.88e-06	0.00371	**
ENSMUSG00000118936	U1	U1 spliceosomal RNA	1.24	0.000126	0.0255	*
ENSMUSG00000119920	5S_rRNA	5S ribosomal RNA	1.23	0.000226	0.0361	*
ENSMUSG00000024730	Ms4a8a	membrane-spanning 4-domains, subfamily A, member 8A	1.22	4.32e-06	0.00234	**
ENSMUSG00000104586	4921539H07Rik	RIKEN cDNA 4921539H07 gene	1.2	0.000813	0.0752	NS
ENSMUSG00000078664	Sprr2a1	small proline-rich protein 2A1	1.19	7.83e-05	0.0203	*
ENSMUSG00000086154	Gm16196	predicted gene 16196	1.19	0.00134	0.102	NS
ENSMUSG00000026380	Tfcp2l1	transcription factor CP2-like 1	1.18	6.31e-05	0.0177	*
ENSMUSG00000106383	E330034L11Rik	RIKEN cDNA E330034L11 gene	1.12	0.000593	0.0632	NS
ENSMUSG00000119838	U2	U2 spliceosomal RNA	1.11	6.63e-05	0.0177	*
ENSMUSG00000103505	Gm38374	predicted gene, 38374	1.1	0.00124	0.0958	NS
ENSMUSG00000035775	Krt20	keratin 20	1.08	0.000359	0.0465	*
ENSMUSG00000001240	Ramp2	receptor (calcitonin) activity modifying protein 2	1.08	0.00143	0.107	NS
ENSMUSG00000077167	Gm24119	predicted gene, 24119	1.07	0.000211	0.0361	*
ENSMUSG00000024313	Mep1b	meprin 1 beta	1.05	0.00175	0.113	NS
ENSMUSG00000024503	Spink1	serine peptidase inhibitor, Kazal type 1	1.03	0.000399	0.0486	*
ENSMUSG00000055978	Fut2	fucosyltransferase 2	1.02	5.36e-08	6.94e-05	****
ENSMUSG00000056671	Prelid2	PRELI domain containing 2	1	0.00102	0.0858	NS
ENSMUSG00000028862	Map3k6	mitogen-activated protein kinase kinase kinase 6	0.995	0.000398	0.0486	*
ENSMUSG00000112846	4930432O09Rik	RIKEN cDNA 4930432O09 gene	0.991	0.000228	0.0361	*
ENSMUSG00000024082	Ndufaf7	NADH:ubiquinone oxidoreductase complex assembly factor 7	0.984	0.00012	0.0249	*
ENSMUSG00000025207	Sema4g	sema domain, immunoglobulin domain (Ig), transmembrane domain (TM) and short cytoplasmic domain, (semaphorin) 4G	0.981	0.000151	0.0295	*
ENSMUSG00000119562	5S_rRNA	5S ribosomal RNA	0.97	0.000253	0.0387	*
ENSMUSG00000001054	Rmnd5b	required for meiotic nuclear division 5 homolog B	0.943	0.000216	0.0361	*
ENSMUSG00000042298	Ttc19	tetratricopeptide repeat domain 19	0.919	0.000153	0.0296	*
ENSMUSG00000031618	Nr3c2	nuclear receptor subfamily 3, group C, member 2	0.917	0.00041	0.0492	*
ENSMUSG00000006360	Crip1	cysteine-rich protein 1 (intestinal)	0.894	0.000212	0.0361	*
ENSMUSG00000026483	Niban1	niban apoptosis regulator 1	0.886	0.000398	0.0486	*
ENSMUSG00000015522	Arnt	aryl hydrocarbon receptor nuclear translocator	0.811	6.55e-05	0.0177	*
ENSMUSG00000000308	Ckmt1	creatine kinase, mitochondrial 1, ubiquitous	0.81	9.25e-06	0.00383	**
ENSMUSG00000020788	Atp2a3	ATPase, Ca++ transporting, ubiquitous	0.786	0.000226	0.0361	*
ENSMUSG00000069833	Ahnak	AHNAK nucleoprotein (desmoyokin)	0.776	5.1e-08	6.94e-05	****
ENSMUSG00000021476	Habp4	hyaluronic acid binding protein 4	0.755	0.000331	0.0443	*
ENSMUSG00000068452	Duox2	dual oxidase 2	0.742	0.000209	0.0361	*
ENSMUSG00000026303	Mlph	melanophilin	0.734	9.01e-05	0.022	*
ENSMUSG00000057963	Itpk1	inositol 1,3,4-triphosphate 5/6 kinase	0.688	0.000374	0.0481	*
ENSMUSG00000061665	Cd2ap	CD2-associated protein	0.683	8.23e-05	0.0209	*
ENSMUSG00000014859	E2f4	E2F transcription factor 4	-0.655	0.000402	0.0487	*
ENSMUSG00000039512	Uhrf1bp1	UHRF1 (ICBP90) binding protein 1	-0.799	0.000113	0.0246	*
ENSMUSG00000024947	Men1	multiple endocrine neoplasia 1	-0.844	0.00027	0.039	*
ENSMUSG00000026999	Nup35	nucleoporin 35	-1	0.000279	0.0398	*
ENSMUSG00000024420	Zfp521	zinc finger protein 521	-1.02	0.00181	0.115	NS
ENSMUSG00000069308	H2bc22	H2B clustered histone 22	-1.03	0.0016	0.11	NS
ENSMUSG00000038236	Hoxa7	homeobox A7	-1.04	0.000117	0.0246	*
ENSMUSG00000029925	Tbxas1	thromboxane A synthase 1, platelet	-1.04	0.00154	0.11	NS
ENSMUSG00000093445	Lrch4	leucine-rich repeats and calponin homology (CH) domain containing 4	-1.05	2.72e-07	0.000229	***
ENSMUSG00000100235	Gm28557	predicted gene 28557	-1.05	0.00122	0.0949	NS
ENSMUSG00000096141	Dnah7a	dynein, axonemal, heavy chain 7A	-1.06	0.00158	0.11	NS
ENSMUSG00000032815	Fanca	Fanconi anemia, complementation group A	-1.07	0.000194	0.035	*
ENSMUSG00000061118	Dnajc30	DnaJ heat shock protein family (Hsp40) member C30	-1.08	0.000546	0.0604	NS
ENSMUSG00000024065	Ehd3	EH-domain containing 3	-1.08	0.00113	0.0921	NS
ENSMUSG00000110720	Gm46223	predicted gene, 46223	-1.08	0.00168	0.111	NS
ENSMUSG00000097194	9330175E14Rik	RIKEN cDNA 9330175E14 gene	-1.09	0.00156	0.11	NS
ENSMUSG00000024295	Cyp4f41-ps	cytochrome P450, family 4, subfamily f, polypeptide 41 pseudogene	-1.1	0.00124	0.0961	NS
ENSMUSG00000047810	Ccdc88b	coiled-coil domain containing 88B	-1.11	4.06e-05	0.0122	*
ENSMUSG00000086368	Gm13830	predicted gene 13830	-1.11	0.00152	0.11	NS
ENSMUSG00000082908	Gm13736	predicted gene 13736	-1.11	0.00158	0.11	NS
ENSMUSG00000029657	Hsph1	heat shock 105kDa/110kDa protein 1	-1.15	0.0001	0.023	*
ENSMUSG00000026430	Rassf5	Ras association (RalGDS/AF-6) domain family member 5	-1.15	0.00148	0.109	NS
ENSMUSG00000043430	Psapl1	prosaposin-like 1	-1.21	0.000126	0.0255	*
ENSMUSG00000050786	Ccdc126	coiled-coil domain containing 126	-1.22	0.000666	0.0671	NS
ENSMUSG00000030641	Ddias	DNA damage-induced apoptosis suppressor	-1.24	0.000738	0.071	NS
ENSMUSG00000014329	Bicc1	BicC family RNA binding protein 1	-1.3	0.000713	0.0693	NS
ENSMUSG00000044807	Zfp354c	zinc finger protein 354C	-1.34	0.00105	0.0871	NS
ENSMUSG00000094662	Defa36	defensin, alpha, 36	-1.37	0.00025	0.0385	*
ENSMUSG00000108533	Gm44792	predicted gene 44792	-1.37	0.00101	0.0855	NS
ENSMUSG00000055093	Rps27a-ps3	ribosomal protein S27A, pseudogene 3	-1.45	0.000899	0.08	NS
ENSMUSG00000096956	Snhg18	small nucleolar RNA host gene 18	-1.49	0.000709	0.0693	NS
ENSMUSG00000056596	Trnp1	TMF1-regulated nuclear protein 1	-1.55	0.000414	0.0495	*
ENSMUSG00000036975	Tmem177	transmembrane protein 177	-1.55	0.000647	0.066	NS
ENSMUSG00000075431	Gm11691	predicted gene 11691	-1.56	0.000265	0.0389	*
ENSMUSG00000110630	K230015D01Rik	RIKEN cDNA K230015D01 gene	-1.65	0.00077	0.0723	NS
ENSMUSG00000090877	Hspa1b	heat shock protein 1B	-1.71	1.33e-06	0.000893	***
ENSMUSG00000081600	Gm12286	predicted gene 12286	-1.73	0.000698	0.0687	NS
ENSMUSG00000044645	Gm7334	predicted gene 7334	-1.77	0.000247	0.0385	*
ENSMUSG00000030545	Pex11a	peroxisomal biogenesis factor 11 alpha	-1.88	0.000295	0.0414	*
ENSMUSG00000038180	Spag4	sperm associated antigen 4	-1.9	0.000386	0.0486	*
ENSMUSG00000029335	Bmp3	bone morphogenetic protein 3	-1.93	0.000518	0.0584	NS
ENSMUSG00000026791	Slc2a8	solute carrier family 2, (facilitated glucose transporter), member 8	-1.95	0.000104	0.0234	*
ENSMUSG00000072066	6720489N17Rik	RIKEN cDNA 6720489N17 gene	-2	0.000483	0.0556	NS
ENSMUSG00000026189	Pecr	peroxisomal trans-2-enoyl-CoA reductase	-2.03	3.89e-05	0.0121	*
ENSMUSG00000083397	Gm5466	predicted gene 5466	-2.1	0.000345	0.0457	*
ENSMUSG00000025270	Alas2	aminolevulinic acid synthase 2, erythroid	-2.1	0.000397	0.0486	*
ENSMUSG00000043458	Pcdhb12	protocadherin beta 12	-2.12	0.0003	0.0414	*
ENSMUSG00000115366	Gm9298	predicted gene 9298	-2.23	0.000386	0.0486	*
ENSMUSG00000029780	Nt5c3	5'-nucleotidase, cytosolic III	-2.34	1.35e-08	2.84e-05	****
ENSMUSG00000036168	Ccdc38	coiled-coil domain containing 38	-2.36	0.000354	0.0462	*
ENSMUSG00000079114	Defa42	defensin, alpha, 42	-2.38	0.000265	0.0389	*
ENSMUSG00000022372	Sla	src-like adaptor	-2.43	0.000283	0.04	*
ENSMUSG00000018865	Sult4a1	sulfotransferase family 4A, member 1	-2.43	0.000328	0.0442	*
ENSMUSG00000073640	Rpl27-ps3	ribosomal protein L27, pseudogene 3	-2.44	0.000262	0.0389	*
ENSMUSG00000052889	Prkcb	protein kinase C, beta	-2.45	0.000301	0.0414	*
ENSMUSG00000044005	Gls2	glutaminase 2 (liver, mitochondrial)	-2.52	0.000227	0.0361	*
ENSMUSG00000074446	Defa23	defensin, alpha, 23	-2.52	0.000261	0.0389	*
ENSMUSG00000050711	Scg2	secretogranin II	-2.56	0.000271	0.039	*
ENSMUSG00000020057	Dram1	DNA-damage regulated autophagy modulator 1	-2.74	0.000226	0.0361	*
ENSMUSG00000064213	Defa24	defensin, alpha, 24	-2.75	3.97e-05	0.0121	*
ENSMUSG00000090370	Gm21989	predicted gene 21989	-2.81	0.000198	0.035	*
ENSMUSG00000085433	Gm16001	predicted gene 16001	-2.85	8.34e-05	0.0209	*
ENSMUSG00000043421	Hilpda	hypoxia inducible lipid droplet associated	-2.89	0.00015	0.0295	*
ENSMUSG00000106528	Gm42841	predicted gene 42841	-2.94	9.24e-05	0.0222	*
ENSMUSG00000034652	Cd300a	CD300A molecule	-2.98	0.000184	0.034	*
ENSMUSG00000057069	Ero1b	endoplasmic reticulum oxidoreductase 1 beta	-3.02	9.68e-05	0.0229	*
ENSMUSG00000021822	Plau	plasminogen activator, urokinase	-3.08	5.06e-05	0.0148	*
ENSMUSG00000063206	Defa34	defensin, alpha, 34	-3.13	6.95e-05	0.0183	*
ENSMUSG00000078921	Tgtp2	T cell specific GTPase 2	-3.17	0.000101	0.023	*
ENSMUSG00000079419	Ms4a6c	membrane-spanning 4-domains, subfamily A, member 6C	-3.34	0.000116	0.0246	*
ENSMUSG00000074194	Zfp791	zinc finger protein 791	-3.54	0.000107	0.0237	*
ENSMUSG00000097709	2810429I04Rik	RIKEN cDNA 2810429I04 gene	-3.9	5.11e-05	0.0148	*
ENSMUSG00000015222	Map2	microtubule-associated protein 2	-4.06	1.46e-07	0.000154	***
ENSMUSG00000060600	Eno3	enolase 3, beta muscle	-4.11	7.17e-06	0.0036	**
ENSMUSG00000118219	Gm29695	predicted gene, 29695	-4.31	9.72e-07	0.000779	***
ENSMUSG00000086938	4930481A15Rik	RIKEN cDNA 4930481A15 gene	-4.72	3.16e-05	0.0106	*
ENSMUSG00000094076	Gm4767	predicted gene 4767	-4.93	2.5e-05	0.00877	**
ENSMUSG00000026786	Apbb1ip	amyloid beta (A4) precursor protein-binding, family B, member 1 interacting protein	-5.37	2.61e-06	0.00157	**
ENSMUSG00000049409	Prokr1	prokineticin receptor 1	-5.47	8.38e-06	0.00371	**
ENSMUSG00000074443	Defa22	defensin, alpha, 22	-5.79	1.63e-07	0.000162	***
ENSMUSG00000109108	Gm36371	predicted gene, 36371	-5.98	3.45e-06	0.00194	**
ENSMUSG00000086537	Gnasas1	GNAS antisense RNA 1	-6.44	1.55e-08	2.89e-05	****
ENSMUSG00000033308	Dpyd	dihydropyrimidine dehydrogenase	-6.45	2.26e-07	0.000211	***
ENSMUSG00000096295	Defa2	defensin, alpha, 2	-9.64	1.47e-11	4.94e-08	****

### Sheet: secretory precursors genes
	cl.3 (Secretory precursors)
SYMBOL	Gene symbol			gene list
H2af-ps2	Muc2			Clca1
Gm49378	Lyz1			Fcgbp
Hnf4aos	Spink4			Hsd11b2
Gm38321	Tff3			Fer1l6
Olfr1489	Zg16			Bcas1
Dmrta1	Spink1			Zg16
Pamr1	Clca1			Spink1
Qpct	Fcgbp			Nr3c2
Clca1	Ang4
Krt76	Reg4
Cyp2d37-ps	Sval1
Strip2	Mmp7
Gm37967	Itln1
Fcgbp	Agr2
Pcdh8	Ccl6
Clec2h	Clps
Gm42614	Kcnma1
Hsd11b2	Ramp1
Slpi	Klk1
Cyp2d34	Rep15
Gm37536	Selenom
Ect2l	Sytl2
Zfp456	Gmds
E230020D15Rik	Galnt7
Abhd11os	Elapor1
Fer1l6	Kcnb2
Tmem52	Ptprn2
Gm28875	Slc12a8
Tgm3	Guca2b
Gm42545	Reg3g
Gm1965	Hepacam2
Gm12576	Guca2a
Tmem51os1	Habp2
Bcas1	Qsox1
Gm37718	Nr3c2
Dnah7c	Oit1
Nyap2	Tnfaip8
Zg16	Chrm3
Gcm1	Retnlb
Capn9	Tspan1
Vmn2r113	Hsd11b2
Lypd8	Pld1
Gm21969	Galnt10
Naip3-ps1	Creb3l1
Gm13423	Cd24a
Phgr1	Fer1l6
Map6d1	Mgat5
Vault	Mptx1
Meg3	Spdef
Gm45885	Bcas1
Rasa4
Aldh3b2
Gm14537
Pax6
Pxdc1
Sprr2a3
5S_rRNA
5S_rRNA
Fhl1
Tcl1
Gfap
Gm52981
Gcnt3
5S_rRNA
Sprr2a2
U1
5S_rRNA
Ms4a8a
4921539H07Rik
Sprr2a1
Gm16196
Tfcp2l1
E330034L11Rik
U2
Gm38374
Krt20
Ramp2
Gm24119
Mep1b
Spink1
Fut2
Prelid2
Map3k6
4930432O09Rik
Ndufaf7
Sema4g
5S_rRNA
Rmnd5b
Ttc19
Nr3c2
Crip1
Niban1
Arnt
Ckmt1
Atp2a3
Ahnak
Habp4
Duox2
Mlph
Itpk1
Cd2ap
E2f4
Uhrf1bp1
Men1
Nup35
Zfp521
H2bc22
Hoxa7
Tbxas1
Lrch4
Gm28557
Dnah7a
Fanca
Dnajc30
Ehd3
Gm46223
9330175E14Rik
Cyp4f41-ps
Ccdc88b
Gm13830
Gm13736
Hsph1
Rassf5
Psapl1
Ccdc126
Ddias
Bicc1
Zfp354c
Defa36
Gm44792
Rps27a-ps3
Snhg18
Trnp1
Tmem177
Gm11691
K230015D01Rik
Hspa1b
Gm12286
Gm7334
Pex11a
Spag4
Bmp3
Slc2a8
6720489N17Rik
Pecr
Gm5466
Alas2
Pcdhb12
Gm9298
Nt5c3
Ccdc38
Defa42
Sla
Sult4a1
Rpl27-ps3
Prkcb
Gls2
Defa23
Scg2
Dram1
Defa24
Gm21989
Gm16001
Hilpda
Gm42841
Cd300a
Ero1b
Plau
Defa34
Tgtp2
Ms4a6c
Zfp791
2810429I04Rik
Map2
Eno3
Gm29695
4930481A15Rik
Gm4767
Apbb1ip
Prokr1
Defa22
Gm36371
Gnasas1
Dpyd
Defa2

### Sheet: enterocyte genes
	cl.4 (Enterocytes)
SYMBOL	Gene symbol			gene list
H2af-ps2	Lypd8			Clec2h
Gm49378	Muc3			Lypd8
Hnf4aos	Saa1			Phgr1
Gm38321	Dmbt1			Sprr2a3
Olfr1489	Car1			Ms4a8a
Dmrta1	Clca4b			Krt20
Pamr1	Phgr1			Ckmt1
Qpct	Prdx6
Clca1	Clca4a
Krt76	Plac8
Cyp2d37-ps	2610528A11Rik
Strip2	Krt20
Gm37967	2200002D01Rik
Fcgbp	Car4
Pcdh8	Gsdmc4
Clec2h	AA467197
Gm42614	Mgat4c
Hsd11b2	Ceacam20
Slpi	Lgals3
Cyp2d34	Cdhr5
Gm37536	1810065E05Rik
Ect2l	Myo15b
Zfp456	Lgals4
E230020D15Rik	Ckmt1
Abhd11os	Guca2a
Fer1l6	Mxd1
Tmem52	Ethe1
Gm28875	Slc26a3
Tgm3	Clca3b
Gm42545	Pigr
Gm1965	Iqgap2
Gm12576	Sprr2a3
Tmem51os1	Reg3b
Bcas1	Aqp4
Gm37718	Pmp22
Dnah7c	Ggh
Nyap2	Slc6a14
Zg16	Slc26a2
Gcm1	Ifit1bl1
Capn9	Ceacam1
Vmn2r113	Ms4a8a
Lypd8	Pde9a
Gm21969	Serpinb1a
Naip3-ps1	B3galt5
Gm13423	Tspan1
Phgr1	Mgst3
Map6d1	Pde3a
Vault	Emp1
Meg3	St6galnac6
Gm45885	Car2
Rasa4	Coro2a
Aldh3b2	Gprc5a
Gm14537	Cd38
Pax6	Cyp2c55
Pxdc1	Clec2h
Sprr2a3	Naip1
5S_rRNA	Muc13
5S_rRNA	Smpdl3a
Fhl1	Cdhr2
Tcl1
Gfap
Gm52981
Gcnt3
5S_rRNA
Sprr2a2
U1
5S_rRNA
Ms4a8a
4921539H07Rik
Sprr2a1
Gm16196
Tfcp2l1
E330034L11Rik
U2
Gm38374
Krt20
Ramp2
Gm24119
Mep1b
Spink1
Fut2
Prelid2
Map3k6
4930432O09Rik
Ndufaf7
Sema4g
5S_rRNA
Rmnd5b
Ttc19
Nr3c2
Crip1
Niban1
Arnt
Ckmt1
Atp2a3
Ahnak
Habp4
Duox2
Mlph
Itpk1
Cd2ap
E2f4
Uhrf1bp1
Men1
Nup35
Zfp521
H2bc22
Hoxa7
Tbxas1
Lrch4
Gm28557
Dnah7a
Fanca
Dnajc30
Ehd3
Gm46223
9330175E14Rik
Cyp4f41-ps
Ccdc88b
Gm13830
Gm13736
Hsph1
Rassf5
Psapl1
Ccdc126
Ddias
Bicc1
Zfp354c
Defa36
Gm44792
Rps27a-ps3
Snhg18
Trnp1
Tmem177
Gm11691
K230015D01Rik
Hspa1b
Gm12286
Gm7334
Pex11a
Spag4
Bmp3
Slc2a8
6720489N17Rik
Pecr
Gm5466
Alas2
Pcdhb12
Gm9298
Nt5c3
Ccdc38
Defa42
Sla
Sult4a1
Rpl27-ps3
Prkcb
Gls2
Defa23
Scg2
Dram1
Defa24
Gm21989
Gm16001
Hilpda
Gm42841
Cd300a
Ero1b
Plau
Defa34
Tgtp2
Ms4a6c
Zfp791
2810429I04Rik
Map2
Eno3
Gm29695
4930481A15Rik
Gm4767
Apbb1ip
Prokr1
Defa22
Gm36371
Gnasas1
Dpyd
Defa2
